# Src-dependent DBL family members drive resistance to vemurafenib in human melanoma

**DOI:** 10.1101/561597

**Authors:** Charlotte R. Feddersen, Jacob L. Schillo, Afshin Varzavand, Hayley R. Vaughn, Lexy S. Wadsworth, Andrew P. Voigt, Eliot Y. Zhu, Brooke M. Jennings, Sarah A. Mullen, Jeremy Bobera, Jesse D. Riordan, Christopher S. Stipp, Adam J. Dupuy

## Abstract

The use of selective BRAF inhibitors (BRAFi) has produced remarkable outcomes for patients with advanced cutaneous melanoma harboring a *BRAF*^*V600E*^ mutation. Unfortunately, the majority of patients eventually develop drug-resistant disease. We employed a genetic screening approach to identify gain-of-function mechanisms of BRAFi resistance in two independent melanoma cell lines. Our screens identified both known and unappreciated drivers of BRAFi resistance, including multiple members of the DBL family. Mechanistic studies identified a DBL/Rac1/Pak signaling axis capable of driving resistance to both current and next-generation BRAF inhibitors. However, we show that the Src inhibitor, saracatinib, can block the DBL-driven resistance. Our work highlights the utility of our straightforward genetic screening method in identifying new drug combinations to combat acquired BRAFi resistance.

---

Melanoma is the deadliest form of skin cancer, with around 90,000 diagnoses of invasive disease and ∼10,000 deaths per year(1). Patients had few treatment options until the development of vemurafenib, a highly selective kinase inhibitor that specifically targets the *BRAF*^*V600E*^ mutant protein present in ∼50% of all melanoma cases(2). Initially, vemurafenib provided complete or partial response in over 50% of patients and increased progression-free survival (3). Unfortunately, most patients relapse once tumors acquire resistance to vemurafenib.

Genetic analysis of progression samples has identified resistance mechanisms, including amplification of *BRAF*^*V600E*^, expression of truncated *BRAF*^*V600E*^, and *RAS* mutation (4-6). However, these mechanisms explain only ∼60% of cases of BRAF inhibitor (BRAFi) resistance (5, 7, 8). Drug resistance can be delayed by combining vemurafenib with cobimetinib, a MEK inhibitor (MEKi), but most patients eventually develop progressive disease via resistance mechanisms that have not been well characterized (7). Thus, unexplained cases of resistance to MAPK inhibition (MAPKi) in human melanoma represent an important unmet clinical need.

Mechanisms of vemurafenib resistance have been studied in *BRAF*^*V600E*^ mutant human melanoma cell lines using genome-wide shRNA and CRISPR loss-of-function screens (9-11). Overall, these studies showed little overlap in candidate mechanisms. Two screens have been reported that attempted to identify drivers of vemurafenib resistance by high throughput over-expression of genes via lentiviral libraries (12, 13). Importantly, these screens failed to identify known mechanism of vemurafenib resistance (*e.g*. *BRAF*^*V600E*^ amplification or N-terminal truncation)(4, 6). These observations led us to develop a simple insertional mutagenesis screening approach using the *Sleeping Beauty* (SB) transposon system to identify novel drivers of vemurafenib resistance in an unbiased forward genetic screen.

The SB system is a well-established tool for developing mouse models of spontaneous cancer in which transposon-induced somatic mutations drive transformation (14). In this context, the SB system consists of two parts: a mutagenic transposon vector and the transposase enzyme. When introduced into the same cell, the transposase excises the transposon from a donor vector and integrates it a TA dinucleotide site in the host cell genome. In the context of some selective pressure (*e.g.* proliferation, drug treatment), cells with specific mutations conferring the ability to outcompete neighboring cells undergo clonal expansion, facilitating subsequent identification of these phenotype-driving mutations. This method has been used to select for specific phenotypes using *ex vivo* cell-based assays (15-17), as well as to drive the development of drug-resistant tumors in a engineered mouse models (18, 19). However, previous *ex vivo* approaches using human cells have been limited by the relative inefficiency of delivering both transposon and transposase vectors to cells. Moreover, prior studies have required the isolation of clonal cell populations to identify insertional mutations associated with the desired phenotype, a process that greatly reduces screen throughput. Collectively, these challenges have limited to broader application of SB mutagenesis in *ex vivo* screening approaches.

We present here the results of three SB mutagenesis drug resistance screens conducted in human *BRAF*^*V600E*^ mutant melanoma cells to identify novel drivers of resistance to either BRAFi treatment alone or BRAFi/MEKi combination treatment. Importantly, we detected recurrent N-terminal truncations of BRAF as a driver of BRAFi resistance, a mechanism previously associated with BRAFi resistance in human melanoma (6). We also identified *MCF2, VAV1, PDGFRB*, and N-terminally truncated RAF1 as drivers of BRAFi resistance. We experimentally verified the ability of candidates to drive drug resistance in independent melanoma cell lines, and analysis of transcriptome data clinical progression samples revealed that over-expression of our candidates is associated with BRAFi resistance in human patients. Finally, we elucidate a mechanism through which the DBL family members MCF2 and VAV1 act to drive drug resistance and show that this mechanism can be blocked with saracatinib, an inhibitor of the Src family. These findings demonstrate the utility of our genetic screening approach to identify clinically-relevant drivers of drug resistance, as well as the potential for discovering new therapeutic approaches to reverse or prevent its occurrence.
