## Supplemental tables for "Src-dependent DBL family members drive resistance to vemurafenib in human melanoma"

### Sheet: Table S1
Supplemental Table S1. Significant drivers of drugs resistance (5µM vemurafenib) in A375 melanoma cells.
gene_symbol	chr	start (bp)	stop (bp)	strand	# of hits	# of samples	p-value	FDR	# in gene body [+,-]	# in promoter [+,-]	functional prediction*
VAV1	chr19	6772714	6857366	+	162	46	1e-300	2.5775e-298	126 [116,10]	36 [27,9]	over-expression
MCF2	chrX	139581771	139708216	-	144	47	1e-300	2.5775e-298	127 [7,120]	17 [7,10]	over-expression
BRAF	chr7	140734479	140924764	-	69	33	1e-300	2.5775e-298	67 [8,59]	2 [0,2]	over-expression
RAF1	chr3	12583601	12664226	-	16	15	1.31526e-127	2.08621e-125	16 [0,16]	0 [0,0]	over-expression
C19orf47	chr19	40319536	40348527	-	7	7	2.61593e-64	3.17297e-62	0 [0,0]	7 [0,7]	over-expression
PPP5D1	chr19	46480796	46600932	-	11	10	2.88271e-61	2.97208e-59	11 [1,10]	0 [0,0]	over-expression
MKRN2OS	chr3	12514934	12561059	-	9	9	1.36936e-57	1.22766e-55	0 [0,0]	9 [0,9]	over-expression
NCDN	chr1	35557473	35566772	+	6	3	2.81998e-42	1.81712e-40	0 [0,0]	6 [5,1]	over-expression
NFAM1	chr22	42380410	42432395	-	5	4	1.79329e-28	8.21726e-27	5 [1,4]	0 [0,0]	over-expression
STAG3L3	chr7	72969696	73005721	-	5	3	2.0407e-24	7.79244e-23	0 [0,0]	5 [0,5]	over-expression
LPAR1	chr9	110873263	111038043	-	10	8	3.33117e-21	1.01013e-19	10 [1,9]	0 [0,0]	over-expression
MTIF2	chr2	55236595	55269243	-	5	5	4.19188e-16	9.09858e-15	5 [1,4]	0 [0,0]	over-expression
CLHC1	chr2	55174791	55232274	-	5	5	1.86405e-12	2.47978e-11	0 [0,0]	5 [1,4]	over-expression
FBXW4	chr10	101610666	101695259	-	5	5	2.42256e-12	3.16159e-11	4 [0,4]	1 [1,0]	over-expression
RNF169	chr11	74748868	74842413	+	5	5	5.81595e-10	5.10319e-09	5 [5,0]	0 [0,0]	over-expression
PKD1L1	chr7	47774652	47948491	-	5	5	5.65743e-07	2.98354e-06	4 [1,3]	1 [0,1]	over-expression
PEAK1	chr15	77100656	77420144	-	8	7	1.01094e-06	4.91643e-06	8 [2,6]	0 [0,0]	over-expression
TTI1	chr20	37983007	38033468	-	17	10	6.43209e-180	1.20573e-177	17 [6,11]	0 [0,0]	nd
FBXO38	chr5	148383935	148442836	+	14	10	6.37694e-84	9.39232e-82	14 [5,9]	0 [0,0]	nd
PLD3	chr19	40348685	40378483	+	7	7	3.17594e-58	2.97672e-56	7 [0,7]	0 [0,0]	nd
OCLN	chr5	69492292	69558104	+	8	4	1.00346e-31	5.59224e-30	8 [2,6]	0 [0,0]	nd
SYT12	chr11	67006778	67050863	+	5	4	9.62619e-30	4.9623e-28	5 [2,3]	0 [0,0]	nd
ZBTB40	chr1	22451851	22531157	+	8	7	1.15919e-29	5.82988e-28	8 [3,5]	0 [0,0]	nd
FSTL1	chr3	120392293	120451253	-	7	6	3.60675e-29	1.72956e-27	7 [3,4]	0 [0,0]	nd
CRB1	chr1	197268204	197478454	+	10	7	2.43102e-15	5.03241e-14	9 [4,5]	1 [0,1]	nd
LPCAT2	chr16	55508998	55586670	+	6	5	1.73694e-14	3.34726e-13	6 [3,3]	0 [0,0]	nd
AGMO	chr7	15200318	15562015	-	13	7	5.50757e-14	1.01398e-12	13 [6,7]	0 [0,0]	nd
KIAA0319L	chr1	35433490	35557413	-	6	3	6.5529e-13	9.58303e-12	6 [5,1]	0 [0,0]	nd
PITPNC1	chr17	67377281	67697261	+	9	9	1.11275e-12	1.57156e-11	9 [2,7]	0 [0,0]	nd
SH3PXD2B	chr5	172325000	172454308	-	5	5	4.17617e-11	4.3935e-10	5 [3,2]	0 [0,0]	nd
LARP4	chr12	50400809	50479996	+	5	5	4.77471e-11	4.99769e-10	4 [0,4]	1 [1,0]	nd
RNF17	chr13	24764152	24879921	+	6	6	8.65592e-11	8.70659e-10	6 [3,3]	0 [0,0]	nd
KLHL7	chr7	23105784	23177914	+	5	4	1.70507e-10	1.62771e-09	5 [1,4]	0 [0,0]	nd
MAN1C1	chr1	25617468	25786207	+	5	4	4.21951e-09	3.21057e-08	5 [1,4]	0 [0,0]	nd
TCF12	chr15	56918625	57289853	+	10	9	9.77751e-09	7.20044e-08	10 [2,8]	0 [0,0]	nd
TMEM108	chr3	133038391	133397792	+	9	7	1.00775e-08	7.39496e-08	9 [3,6]	0 [0,0]	nd
CACNA1A	chr19	13206446	13506503	-	6	6	2.72225e-07	1.57295e-06	6 [3,3]	0 [0,0]	nd
CBFA2T2	chr20	33490117	33650036	+	5	4	4.3869e-07	2.39941e-06	5 [2,3]	0 [0,0]	nd
*prediction based on transposon position and orientation relative to indicated gene (nd = not determined)

### Sheet: Table S2
Supplemental Table S2. Significant drivers of drugs resistance (5µM vemurafenib, 5nM cobimetinib) in A375 melanoma cells.
gene_symbol	chr	start (bp)	stop (bp)	strand	# of hits	# of samples	p-value	FDR	# in gene body [+,-]	# in promoter [+,-]	functional prediction
MCF2	chrX	139581771	139708216	-	20	15	1e-300	4.7e-299	20 [2,18]	0 [0,0]	over-expression
VAV1	chr19	6772714	6857366	+	26	14	1e-300	4.7e-299	22 [21,1]	4 [4,0]	over-expression
RAF1	chr3	12583601	12664226	-	10	8	3.09892e-243	1.21374e-241	10 [0,10]	0 [0,0]	over-expression
BRAF	chr7	140734479	140924764	-	5	5	4.19007e-24	1.89359e-23	3 [0,3]	2 [0,2]	over-expression
*prediction based on transposon position and orientation relative to indicated gene (nd = not determined)

### Sheet: Table S3
Supplemental Table S3. Significant drivers of drugs resistance (1µM vemurafenib) in SKMEL28 melanoma cells.
gene_symbol	chr	start (bp)	stop (bp)	strand	# of hits	# of samples	p-value	FDR	# in gene body [+,-]	# in promoter [+,-]	functional prediction
PDGFRB	chr5	150113837	150155860	-	6	6	5.57492e-103	7.83833e-101	3 [0,3]	3 [0,3]	over-expression
BRAF	chr7	140734479	140924764	-	19	12	1.26493e-158	8.89247e-156	19 [1,18]	0 [0,0]	over-expression
CTNNBL1	chr20	37693955	37872128	+	5	5	1.68756e-14	1.97726e-13	5 [2,3]	0 [0,0]	disruption
MITF	chr3	69739435	69968336	+	6	5	9.26368e-14	9.30338e-13	6 [3,3]	0 [0,0]	disruption
PPM1L	chr3	160756208	161078907	+	6	4	9.63046e-10	4.90595e-09	6 [4,2]	0 [0,0]	disruption
SOX6	chr11	15966449	16476388	-	8	7	3.09413e-09	1.45985e-08	8 [3,5]	0 [0,0]	disruption
*prediction based on transposon position and orientation relative to indicated gene (nd = not determined)
